# SNP genotyping and population analysis of five indigenous Kazakh sheep breeds

**DOI:** 10.1101/2020.04.28.065797

**Authors:** Alexandr Pozharskiy, Aigerim Khamzina, Dilyara Gritsenko, Zhangylsyn Khamzina, Shinara Kassymbekova, Nurlybek Karimov, Talgat Karymsakov, Nurlan Tlevlesov

## Abstract

Sheep husbandry is an important branch of agriculture in Kazakhstan. Modern agrarian and breeding science demands inclusion of molecular genetic and genomic data to supplement traditional methods. Here we used medium-scale SNP genotyping for the first time to determine the population structure of five local sheep breeds in Kazakhstan and their relation to global sheep diversity.

Principal component analysis and model-based structure analysis of general population markers revealed two breed groups. The first group included Akzhayik and Kazak Fine-wool sheep and the second group had Edilbay, Saryarka and Kazakh Semi-coarse wool sheep. High heterogeneity of different populations of Akzhayik and Kazakh Semi-coarse wool sheep was observed. A neighborjoining tree comparing Kazakh sheep data with the dataset generated by the Sheep HapMap project supported a close relationship between Kazakh sheep varieties and ancient domestic sheep ancestors.
