## Supplemental Table 1 for "SNP genotyping and population analysis of five indigenous Kazakh sheep breeds"

### Sheet: Samples filtered
Breed	Population	Total number	Number after filtering	Percent of passed
Akzhayik	Atameken	1110	916	82.5225
	Kuanysh	500	477	95.4
	Saltanat	410	340	82.9268
Edilbay	Azhar	470	346	73.617
	Birlik	794	776	97.733
Kazakh Fine-wool	R-Kurty	624	546	87.5
Kazakh Semi-Coarse	Altyn Asel	270	78	28.8889
	Kara Adyr	502	496	98.8048
	Khasiev	452	316	69.9115
	Otkanzhar	531	59	11.1111
Saryarka	Sarysu	498	309	62.0482
	Total:	6161	4659	75.6208

### Sheet: SNPs filtered
Chromosome	Total number	Number after filtering	Percent of passed
No assigned position	682	-
1	5868	3080	52.4881
2	5470	2905	53.1079
3	4960	2405	48.4879
4	2670	1341	50.2247
5	2334	1138	48.7575
6	2568	1443	56.1916
7	2235	1066	47.6957
8	2047	1142	55.789
9	2129	1004	47.1583
10	1842	891	48.3713
11	1171	643	54.9103
12	1707	802	46.983
13	1686	793	47.0344
14	1170	612	52.3077
15	1686	759	45.0178
16	1573	827	52.5747
17	1416	809	57.1328
18	1412	683	48.3711
19	1246	715	57.3836
20	1132	513	45.318
21	878	445	50.6834
22	1109	508	45.807
23	1125	674	59.9111
24	744	348	46.7742
25	995	467	46.9347
26	911	521	57.1899
X	1472	-
MT	3	-
Total:	54241	26534	48.9187
