## Supplemental Table 3 for "SNP genotyping and population analysis of five indigenous Kazakh sheep breeds"

### Sheet: explained
Principal component	Individual variance explained	Cumulative variance explained
PC1	0.153565	0.153565
PC2	0.039547	0.193112
PC3	0.03587	0.228982
PC4	0.021736	0.250718
PC5	0.018398	0.269115
PC6	0.017565	0.28668
PC7	0.016817	0.303497
PC8	0.014454	0.317951
PC9	0.014298	0.332249
PC10	0.014039	0.346288
PC11	0.013813	0.360101
PC12	0.01323	0.37333
PC14	0.012543	0.398528
PC15	0.012096	0.410624
PC16	0.011651	0.422274
PC17	0.011205	0.433479
PC18	0.010551	0.44403
PC19	0.010141	0.454171
PC20	0.009991	0.464162
PC21	0.009847	0.474008
PC22	0.00977	0.483778
PC23	0.009755	0.493533
PC24	0.009568	0.503102
PC25	0.009358	0.512459
PC26	0.009225	0.521684
PC27	0.00887	0.530555
PC28	0.008728	0.539283
PC29	0.008599	0.547882
PC30	0.008428	0.55631
PC31	0.00831	0.56462
PC32	0.008235	0.572854
PC33	0.008088	0.580942
PC34	0.00803	0.588972
PC35	0.007893	0.596865
PC36	0.007832	0.604697
PC37	0.007739	0.612436
PC38	0.007695	0.620131
PC39	0.007656	0.627787
PC40	0.007575	0.635362
PC41	0.007432	0.642793
PC42	0.007396	0.650189
PC43	0.007294	0.657483
PC44	0.007238	0.664721
PC45	0.007189	0.671911
PC46	0.007112	0.679022
PC47	0.007063	0.686086
PC48	0.007031	0.693117
PC49	0.006989	0.700106
PC50	0.006919	0.707026
PC51	0.006859	0.713885
PC52	0.006787	0.720672
PC53	0.006772	0.727444
PC54	0.006702	0.734146
PC55	0.006632	0.740778
PC56	0.006619	0.747397
PC57	0.006534	0.75393
PC58	0.00648	0.76041
PC59	0.006424	0.766833
PC60	0.006389	0.773222
PC61	0.006327	0.779549
PC62	0.006287	0.785836
PC63	0.006235	0.792071
PC64	0.006208	0.79828
PC65	0.006159	0.804438
PC66	0.006107	0.810545
PC67	0.006101	0.816647
PC68	0.006075	0.822721
PC69	0.006028	0.828749
PC70	0.006002	0.834751
PC71	0.005949	0.8407
PC72	0.0059	0.8466
PC73	0.005864	0.852465
PC74	0.005839	0.858304
PC75	0.005784	0.864088
PC76	0.005777	0.869865
PC77	0.005757	0.875622
PC78	0.005704	0.881326
PC79	0.005679	0.887005
PC80	0.005648	0.892653
PC81	0.005617	0.89827
PC82	0.005597	0.903867
PC83	0.00556	0.909427
PC84	0.005537	0.914964
PC85	0.005494	0.920458
PC86	0.005486	0.925944
PC87	0.00547	0.931414
PC88	0.005441	0.936855
PC89	0.005399	0.942254
PC90	0.005381	0.947635
PC91	0.005366	0.953001
PC92	0.00532	0.958321
PC93	0.00531	0.963631
PC94	0.005267	0.968898
PC95	0.005245	0.974144
PC96	0.005221	0.979365
PC97	0.005208	0.984573
PC98	0.005173	0.989746
PC99	0.005133	0.994879
PC100	0.005121	1
